# pycoMeth: A toolbox for differential methylation testing from Nanopore methylation calls

**DOI:** 10.1101/2022.02.16.480699

**Authors:** Rene Snajder, Adrien Leger, Oliver Stegle, Marc Jan Bonder

## Abstract

Advances in base and methylation calling of Oxford Nanopore Technologies (ONT) sequencing data have opened up the possibility for joint profiling of genomic and epigenetic variation on the same long reads. Existing data storage and analysis frameworks that were developed for CpG-methylation arrays or short-read bisulfite sequencing data have severe shortcomings for handling of ONT data, failing to fully exploit methylation profiles obtained from long read technologies. To address these issues, we present **pycoMeth**, a toolbox to store, manage and analyse DNA methylation data obtained from long-read ONT sequencing data. Our toolbox centers around a new storage format called **MetH5**, which allows simultaneously for efficient storage of and rapid data access for read-level and reference-anchored methylation call data. Building on this storage format, we propose efficient algorithms for the segmentation and differential methylation testing of methylation calls from ONT data. Our methods draw from read-group and read-level information, as well as methylation call uncertainties, and allow for *de novo* discovery of methylation patterns and differentially methylated regions in a haplotyped multi-sample setting. We show that **MetH5** is more efficient than existing solutions for storing ONT methylation calls, and carry out benchmarking for segmentation and differential methylation analysis, demonstrating increased performance and sensitivity of pycoMeth compared to existing solutions.
