## Supplementary Table 1 for "pycoMeth: A toolbox for differential methylation testing from Nanopore methylation calls"

### Sheet: Fast5 Files
Sample	Cell Line	# flow cells	Download
HG002	GM24385	1	https://s3-us-west-2.amazonaws.com/human-pangenomics/NHGRI_UCSC_panel/HG002/nanopore/GM24385_1.fast5.tar.gz
HG002	GM24385	3	https://s3-us-west-2.amazonaws.com/human-pangenomics/NHGRI_UCSC_panel/HG002/nanopore/GM24385_2.fast5.tar.gz
HG003	GM24149	3	https://s3-us-west-2.amazonaws.com/human-pangenomics/NHGRI_UCSC_panel/HG003/nanopore/GM24149_1.fast5.tar.gz
HG004	GM24143	3	https://s3-us-west-2.amazonaws.com/human-pangenomics/NHGRI_UCSC_panel/HG004/nanopore/GM24143_1.fast5.tar.gz

### Sheet: SVs
Sample	Cell Line	Download
HG002	GM24385	https://ftp-trace.ncbi.nlm.nih.gov/giab/ftp/data/AshkenazimTrio/analysis/10XGenomics_ChromiumGenome_LongRanger2.0_06202016/HG002_NA24385_son/NA24385_GRCh38.vcf.gz
HG003	GM24149	https://ftp-trace.ncbi.nlm.nih.gov/giab/ftp/data/AshkenazimTrio/analysis/10XGenomics_ChromiumGenome_LongRanger2.0_06202016/HG003_NA24149_father/NA24149_GRCh38.vcf.gz
HG004	GM24143	https://ftp-trace.ncbi.nlm.nih.gov/giab/ftp/data/AshkenazimTrio/analysis/10XGenomics_ChromiumGenome_LongRanger2.0_06202016/HG004_NA24143_mother/NA24143_GRCh38.vcf.gz
